# Fishing for a reelGene: evaluating gene models with evolution and machine learning

**DOI:** 10.1101/2023.09.19.558246

**Authors:** Aimee J Schulz, Jingjing Zhai, Taylor AuBuchon-Elder, Mohamed El-Walid, Taylor H Ferebee, Elizabeth H Gilmore, Matthew B Hufford, Lynn C Johnson, Elizabeth A Kellogg, Thuy La, Evan Long, Zachary R Miller, M Cinta Romay, Arun S. Seetharam, Michelle C Stitzer, Travis Wrightsman, Edward S Buckler, Brandon Monier, Sheng-Kai Hsu

**Affiliations:** Section of Plant Breeding and Genetics, Cornell University, Ithaca, NY USA 14853; Institute for Genomic Diversity, Cornell University, Ithaca, NY USA 14853; USDA-ARS; Ithaca, NY, USA 14853; Department of Computational Biology, Cornell University, Ithaca NY USA 14853; Donald Danforth Plant Science Center, St. Louis, MO USA 63132; Department of Ecology, Evolution, and Organismal Biology, Iowa State University, Ames, IA USA, 50011

**Author notes:** co-corresponding authors; Corresponding authors: Aimee J Schulz and Brandon Monier. co-first authors (Aimee J Schulz, Sheng-Kai Hsu).

## Abstract

Assembled genomes and their associated annotations have transformed our study of gene function. However, each new assembly generates new gene models. Inconsistencies between annotations likely arise from biological and technical causes, including pseudogene misclassification, transposon activity, and intron retention from sequencing of unspliced transcripts. To evaluate gene model predictions, we developed reelGene, a pipeline of machine learning models focused on (1) transcription boundaries, (2) mRNA integrity, and (3) protein structure. The first two models leverage sequence characteristics and evolutionary conservation across related taxa to learn the grammar of conserved transcription boundaries and mRNA sequences, while the third uses conserved evolutionary grammar of protein sequences to predict whether a gene can produce a protein. Evaluating 1.8 million gene models in maize, reelGene found that 28% were incorrectly annotated or nonfunctional. By leveraging a large cohort of related species and through learning the conserved grammar of proteins, reelGene provides a tool for both evaluating gene model accuracy and genome biology.
