## Supplemental Table 1 for "Fishing for a reelGene: evaluating gene models with evolution and machine learning"

### Sheet: Sheet1
Gene	Chromosome	Start	End	Strand	mRNAScore	ProteinScore	average	class	transcriptConservation	GO_annotation
Zm00001eb039390	1	209337312	209347296	-1	0.132184	0.881727	0.506956	Core Gene	Maize specific	mitochondrion, negative regulation of ATP-dependent activity, ATPase inhibitor activity
Zm00001eb057650	1	284364137	284371658	1	0.054284	0.954801	0.504542	Core Gene	Maize specific	protein transport
Zm00001eb073040	2	15778669	15780293	1	0.393436	0.936584	0.66501	Core Gene	Maize specific	zinc ion binding, ubiquitin protein ligase activity, protein ubiquitination
Zm00001eb082670	2	51921928	51925375	1	0.154812	0.984898	0.569855	Core Gene	Maize specific	membrane
Zm00001eb140130	3	147750405	147754593	-1	0.0489965	0.97948	0.514238	Core Gene	Maize specific	acyltransferase activity, transferring groups other than amino-acyl groups, negative regulation of DNA-templated transcription, transcription corepressor activity, nucleus, metal ion binding, transferase activity, acyltransferase activity, chromatin binding, histone binding, RNA polymerase II transcription regulatory region sequence-specific DNA binding
Zm00001eb172370	4	34089959	34096019	1	0.0713834	0.950513	0.510948	Core Gene	Maize specific	DNA binding, metal ion binding
Zm00001eb230660	5	74233499	74234515	-1	0.257435	0.861248	0.559342	Core Gene	Maize specific	response to wounding, serine-type endopeptidase inhibitor activity, peptidase inhibitor activity, negative regulation of peptidase activity
Zm00001eb241680	5	166682110	166682480	1	0.491254	0.531485	0.51137	Core Gene	Maize specific	uncharacterized
Zm00001eb280140	6	126156494	126160804	-1	0.131999	0.894419	0.513209	Core Gene	Maize specific	membrane
Zm00001eb378730	9	27247041	27251134	-1	0.653704	0.963437	0.808571	Core Gene	Maize specific	uncharacterized
Zm00001eb384690	9	80425199	80429979	1	0.173057	0.975249	0.574153	Core Gene	Maize specific	integral component of membrane, membrane
Zm00001eb094640	2	161061343	161062088	-1	0.242617	0.827771	0.535194	Dispensable Gene	Maize specific	uncharacterized
Zm00001eb094650	2	161080422	161080757	-1	0.213644	0.787248	0.500446	Dispensable Gene	Maize specific	uncharacterized
Zm00001eb094660	2	161085676	161086011	-1	0.213643	0.823922	0.518782	Dispensable Gene	Maize specific	uncharacterized
Zm00001eb254520	5	215121511	215124408	-1	0.198469	0.914393	0.556431	Dispensable Gene	Maize specific	DNA-binding transcription factor activity, nucleus, DNA binding, DNA-templated transcription, regulation of DNA-templated transcription
Zm00001eb119010	3	1733291	1739194	-1	0.200492	0.806745	0.503619	Near-Core Gene	Maize specific	cellular anatomical entity
Zm00001eb238960	5	149796401	149798536	-1	0.172129	0.944366	0.558248	Near-Core Gene	Maize specific	regulation of actin filament polymerization, cytoplasm, actin binding, Arp2/3 complex-mediated actin nucleation, Arp2/3 protein complex, cytoskeleton, actin filament binding
Zm00001eb238970	5	149845020	149846651	-1	0.318004	0.944366	0.631185	Near-Core Gene	Maize specific	regulation of actin filament polymerization, cytoplasm, actin binding, Arp2/3 complex-mediated actin nucleation, Arp2/3 protein complex, cytoskeleton, actin filament binding
Zm00001eb153250	3	203035709	203064326	-1	0.137928	0.90249	0.520209	Private Gene	Maize specific	uncharacterized
Zm00001eb006130	1	17520826	17522664	-1	0.231917	0.841406	0.536662	Core Gene	Zea specific	uncharacterized
Zm00001eb007330	1	21756736	21760748	-1	0.720098	0.5753	0.647699	Core Gene	Zea specific	regulation of DNA-templated transcription, DNA binding, DNA-binding transcription factor activity, nucleus, DNA-templated transcription
Zm00001eb015070	1	51184689	51186344	1	0.354202	0.835494	0.594848	Core Gene	Zea specific	iron ion binding, iron-sulfur cluster binding, iron-sulfur cluster assembly, mitochondrion, structural molecule activity
Zm00001eb052380	1	264747539	264751455	1	0.104761	0.97915	0.541955	Core Gene	Zea specific	ATP binding, protein kinase activity, protein phosphorylation, nucleus, transferase activity, nucleotide binding, protein serine/threonine kinase activity, kinase activity, phosphorylation, cyclin-dependent protein serine/threonine kinase activity, regulation of mitotic cell cycle
Zm00001eb054280	1	271543528	271550431	-1	0.186413	0.850523	0.518468	Core Gene	Zea specific	integral component of membrane, actin filament binding, endoplasmic reticulum membrane, microtubule binding, microtubule, microtubule cytoskeleton organization, cytoskeletal anchor activity, actin crosslink formation, actin filament, membrane, endoplasmic reticulum
Zm00001eb076370	2	26846049	26857312	-1	0.211767	0.908123	0.559945	Core Gene	Zea specific	cytoplasm, ATP binding, nucleus, kinase activity, inositol tetrakisphosphate 5-kinase activity, myo-inositol-1,2,3,4,6-heptakisphosphate 5-kinase activity, inositol-1,4,5-trisphosphate 6-kinase activity, inositol phosphate biosynthetic process, inositol-1,4,5-trisphosphate 3-kinase activity, inositol tetrakisphosphate kinase activity, transferase activity, nucleotide binding, phosphorylation
Zm00001eb090070	2	121373897	121376581	-1	0.340607	0.780591	0.560599	Core Gene	Zea specific	uncharacterized
Zm00001eb091630	2	139480859	139484021	1	0.180667	0.954578	0.567622	Core Gene	Zea specific	DNA-binding transcription factor activity, nucleus, sequence-specific DNA binding, regulation of DNA-templated transcription
Zm00001eb094190	2	157563523	157564500	1	0.54263	0.888245	0.715438	Core Gene	Zea specific	uncharacterized
Zm00001eb099980	2	188556869	188558825	1	0.823485	0.987491	0.905488	Core Gene	Zea specific	nucleus, regulation of DNA-templated transcription, DNA binding, DNA-binding transcription factor activity, ethylene-activated signaling pathway, DNA-templated transcription
Zm00001eb130840	3	59239008	59242776	1	0.0935351	0.933316	0.513426	Core Gene	Zea specific	uncharacterized
Zm00001eb135780	3	121657171	121660770	-1	0.282114	0.799484	0.540799	Core Gene	Zea specific	regulation of DNA-templated transcription, transcription corepressor activity, nucleus, chromatin, negative regulation of transcription by RNA polymerase II, negative regulation of DNA-templated transcription, histone deacetylase complex
Zm00001eb135790	3	122046342	122052932	1	0.178871	0.869166	0.524019	Core Gene	Zea specific	regulation of DNA-templated transcription, transcription corepressor activity, nucleus, chromatin, negative regulation of transcription by RNA polymerase II, negative regulation of DNA-templated transcription, histone deacetylase complex
Zm00001eb141830	3	155787112	155788113	-1	0.129079	0.967678	0.548378	Core Gene	Zea specific	membrane, photosynthesis, photosystem II, photosystem II oxygen evolving complex
Zm00001eb142050	3	156728186	156729118	1	0.320052	0.875307	0.59768	Core Gene	Zea specific	membrane, ubiquitin protein ligase activity, ubiquitin-dependent protein catabolic process
Zm00001eb148930	3	187820253	187828249	1	0.160204	0.988228	0.574216	Core Gene	Zea specific	phosphatase activity, nucleus, hydrolase activity, phosphoprotein phosphatase activity, protein dimerization activity, DNA binding
Zm00001eb174830	4	44519921	44524946	-1	0.0489314	0.98082	0.514876	Core Gene	Zea specific	protein binding, protein ubiquitination, response to abiotic stimulus, cellular anatomical entity
Zm00001eb180780	4	99102051	99103835	-1	0.185827	0.961875	0.573851	Core Gene	Zea specific	regulation of DNA-templated transcription, DNA binding
Zm00001eb189640	4	169977293	169978199	-1	0.398907	0.898317	0.648612	Core Gene	Zea specific	nucleolus
Zm00001eb189750	4	170416727	170417455	-1	0.169093	0.931311	0.550202	Core Gene	Zea specific	uncharacterized
Zm00001eb196750	4	193489820	193490413	1	0.156165	0.935595	0.54588	Core Gene	Zea specific	uncharacterized
Zm00001eb204140	4	232036868	232038858	-1	0.25728	0.859944	0.558612	Core Gene	Zea specific	membrane
Zm00001eb206080	4	242279031	242281837	-1	0.348553	0.875363	0.611958	Core Gene	Zea specific	metal ion binding, DNA binding, RNA binding, mRNA binding, nucleic acid binding, regulation of DNA-templated transcription
Zm00001eb208620	4	247222932	247224827	1	0.0973779	0.960393	0.528885	Core Gene	Zea specific	regulation of DNA-templated transcription, DNA binding
Zm00001eb208640	4	247286716	247288650	1	0.187684	0.845971	0.516828	Core Gene	Zea specific	regulation of DNA-templated transcription, DNA binding
Zm00001eb208660	4	247363866	247365698	1	0.155872	0.903698	0.529785	Core Gene	Zea specific	regulation of DNA-templated transcription, DNA binding
Zm00001eb211950	5	2913875	2914156	-1	0.263226	0.941822	0.602524	Core Gene	Zea specific	uncharacterized
Zm00001eb216350	5	11544001	11557638	1	0.401159	0.817416	0.609287	Core Gene	Zea specific	ATP binding, protein kinase activity, protein serine/threonine kinase activity, nucleosome, DNA binding, protein phosphorylation, nucleosome assembly, kinase activity, phosphorylation, nucleus, transferase activity, nucleotide binding, intracellular signal transduction, peptidyl-serine phosphorylation
Zm00001eb218030	5	15729794	15731230	-1	0.165467	0.947702	0.556584	Core Gene	Zea specific	response to auxin
Zm00001eb236090	5	122052213	122053113	1	0.350692	0.678005	0.514348	Core Gene	Zea specific	uncharacterized
Zm00001eb236330	5	124420870	124424882	-1	0.289918	0.832677	0.561297	Core Gene	Zea specific	uncharacterized
Zm00001eb244350	5	178225914	178242958	-1	0.210583	0.817372	0.513978	Core Gene	Zea specific	nucleus, cytoplasm, cell cycle, cyclin-dependent protein kinase holoenzyme complex, cyclin-dependent protein serine/threonine kinase regulator activity, regulation of cyclin-dependent protein serine/threonine kinase activity, mitotic cell cycle phase transition, cell division
Zm00001eb256630	5	219981543	219983203	1	0.151519	0.917874	0.534696	Core Gene	Zea specific	uncharacterized
Zm00001eb258210	5	222800293	222813716	-1	0.364739	0.970807	0.667773	Core Gene	Zea specific	serine-type endopeptidase activity, ATP-dependent peptidase activity, proteolysis, hydrolase activity, plastid, peptidase activity, serine-type peptidase activity, chloroplast organization, photosynthesis, plastid stroma, chloroplast thylakoid, chloroplast stroma, chloroplastic endopeptidase Clp complex, ribosome, ribonucleoprotein complex
Zm00001eb259280	5	224921641	224926458	-1	0.387809	0.906557	0.647183	Core Gene	Zea specific	uncharacterized
Zm00001eb265900	6	39531848	39533707	-1	0.312331	0.901626	0.606979	Core Gene	Zea specific	carbohydrate binding, membrane, extracellular region, apoplast, phenylpropanoid biosynthetic process
Zm00001eb289910	6	163405396	163408671	1	0.188877	0.811904	0.500391	Core Gene	Zea specific	uncharacterized
Zm00001eb300370	7	6634990	6637044	1	0.177457	0.901314	0.539385	Core Gene	Zea specific	uncharacterized
Zm00001eb334190	8	7834033	7838410	1	0.166295	0.904227	0.535261	Core Gene	Zea specific	, protein dimerization activity, nucleus, RNA polymerase II cis-regulatory region sequence-specific DNA binding, DNA-binding transcription factor activity, RNA polymerase II-specific, regulation of transcription by RNA polymerase II
Zm00001eb340780	8	41887807	41906477	1	0.106025	0.949706	0.527865	Core Gene	Zea specific	protein binding, plastid, thylakoid
Zm00001eb342780	8	65693838	65705873	1	0.177037	0.977853	0.577445	Core Gene	Zea specific	uncharacterized
Zm00001eb365100	8	169471784	169474232	1	0.656808	0.919862	0.788335	Core Gene	Zea specific	uncharacterized
Zm00001eb370670	8	180353613	180354722	-1	0.195505	0.996512	0.596008	Core Gene	Zea specific	uncharacterized
Zm00001eb373150	9	9018542	9019526	-1	0.441662	0.983052	0.712357	Core Gene	Zea specific	chloroplast, negative regulation of reductive pentose-phosphate cycle
Zm00001eb373310	9	9613369	9615299	1	0.284829	0.995788	0.640308	Core Gene	Zea specific	uncharacterized
Zm00001eb377600	9	22972311	22975053	1	0.137596	0.934338	0.535967	Core Gene	Zea specific	nucleic acid binding, poly(A)-specific ribonuclease activity, CCR4-NOT complex
Zm00001eb381620	9	47803434	47807977	1	0.129744	0.973961	0.551852	Core Gene	Zea specific	uncharacterized
Zm00001eb385290	9	86847934	86848368	-1	0.358633	0.870173	0.614403	Core Gene	Zea specific	uncharacterized
Zm00001eb388230	9	106121958	106124477	-1	0.681523	0.77203	0.726776	Core Gene	Zea specific	regulation of DNA-templated transcription, DNA binding
Zm00001eb413420	10	61599621	61610430	-1	0.184152	0.955867	0.57001	Core Gene	Zea specific	protein binding
Zm00001eb414510	10	70816935	70819570	1	0.0765567	0.98097	0.528763	Core Gene	Zea specific	uncharacterized
Zm00001eb415610	10	78349900	78352057	-1	0.142146	0.972037	0.557092	Core Gene	Zea specific	uncharacterized
Zm00001eb419360	10	99799736	99813696	-1	0.466967	0.877116	0.672041	Core Gene	Zea specific	defense response, ADP binding, ATP binding, hydrolase activity, nucleotide binding, helicase activity, proteolysis, DNA repair, DNA recombination, cellular response to DNA damage stimulus, cysteine-type peptidase activity, DNA helicase activity, telomere maintenance, DNA duplex unwinding, defense response to other organism, response to other organism
Zm00001eb428470	10	138687404	138690534	-1	0.12422	0.984783	0.554502	Core Gene	Zea specific	integral component of membrane, endoplasmic reticulum membrane, iron ion binding, oxidoreductase activity, lipid biosynthetic process, octadecanal decarbonylase activity, aldehyde oxygenase (deformylating) activity, membrane, endoplasmic reticulum, chloroplast membrane, lyase activity, carotenoid biosynthetic process
Zm00001eb009620	1	30064811	30066134	1	0.189994	0.912891	0.551442	Dispensable Gene	Zea specific	nucleus, response to wounding, regulation of defense response, regulation of jasmonic acid mediated signaling pathway
Zm00001eb026180	1	117432298	117433669	-1	0.116451	0.936132	0.526291	Dispensable Gene	Zea specific	mitochondrial respiratory chain complex II assembly, plasma membrane, mitochondrion
Zm00001eb065590	2	166834	167079	1	0.233692	0.859237	0.546464	Dispensable Gene	Zea specific	uncharacterized
Zm00001eb087310	2	94909621	94913143	1	0.227632	0.772955	0.500294	Dispensable Gene	Zea specific	ATP binding, protein kinase activity, protein phosphorylation
Zm00001eb088110	2	106586859	106587278	-1	0.230246	0.793725	0.511985	Dispensable Gene	Zea specific	uncharacterized
Zm00001eb089450	2	116608153	116609423	1	0.459342	0.981511	0.720426	Dispensable Gene	Zea specific	uncharacterized
Zm00001eb092000	2	143777758	143778417	1	0.288487	0.787909	0.538198	Dispensable Gene	Zea specific	nucleic acid binding, kinetochore
Zm00001eb093070	2	149997248	149999284	-1	0.217558	0.787188	0.502373	Dispensable Gene	Zea specific	DNA-binding transcription factor activity, nucleus, DNA binding, regulation of DNA-templated transcription
Zm00001eb093350	2	152227330	152228219	1	0.379059	0.673544	0.526301	Dispensable Gene	Zea specific	uncharacterized
Zm00001eb094110	2	157304271	157304742	1	0.24666	0.792986	0.519823	Dispensable Gene	Zea specific	uncharacterized
Zm00001eb094140	2	157529406	157529877	1	0.258226	0.792986	0.525606	Dispensable Gene	Zea specific	uncharacterized
Zm00001eb166880	4	6487115	6487423	-1	0.131936	0.94609	0.539013	Dispensable Gene	Zea specific	uncharacterized
Zm00001eb168150	4	12460856	12462178	1	0.0866341	0.919594	0.503114	Dispensable Gene	Zea specific	uncharacterized
Zm00001eb203730	4	229608080	229608546	-1	0.19682	0.854986	0.525903	Dispensable Gene	Zea specific	mitochondrion, electron transport chain, membrane, respirasome, mitochondrial inner membrane, mitochondrial respiratory chain complex I, mitochondrial respiratory chain complex I assembly
Zm00001eb216100	5	10814995	10816452	-1	0.525081	0.785376	0.655229	Dispensable Gene	Zea specific	uncharacterized
Zm00001eb222140	5	31839268	31841545	1	0.24736	0.797119	0.522239	Dispensable Gene	Zea specific	uncharacterized
Zm00001eb227960	5	62678284	62679580	1	0.48822	0.680823	0.584522	Dispensable Gene	Zea specific	uncharacterized
Zm00001eb239480	5	154128326	154129081	1	0.268388	0.988304	0.628346	Dispensable Gene	Zea specific	uncharacterized
Zm00001eb253950	5	213693260	213695979	1	0.291644	0.957439	0.624541	Dispensable Gene	Zea specific	uncharacterized
Zm00001eb270060	6	77997392	77998399	-1	0.364842	0.655097	0.509969	Dispensable Gene	Zea specific	minor groove of adenine-thymine-rich DNA binding, DNA-binding transcription factor activity, nucleus, regulation of DNA-templated transcription, vegetative to reproductive phase transition of meristem
Zm00001eb272390	6	93980671	93982529	1	0.433677	0.912885	0.673281	Dispensable Gene	Zea specific	SAGA-type complex
Zm00001eb273200	6	98247351	98247784	1	0.211161	0.925015	0.568088	Dispensable Gene	Zea specific	uncharacterized
Zm00001eb278080	6	117621248	117625652	1	0.258706	0.855922	0.557314	Dispensable Gene	Zea specific	uncharacterized
Zm00001eb290500	6	164932028	164938559	-1	0.218646	0.852118	0.535382	Dispensable Gene	Zea specific	uncharacterized
Zm00001eb305030	7	30442966	30443612	1	0.295406	0.770459	0.532932	Dispensable Gene	Zea specific	uncharacterized
Zm00001eb314640	7	129973132	129976510	1	0.0631287	0.945395	0.504262	Dispensable Gene	Zea specific	biosynthetic process, mitotic cell cycle, lateral root development, nucleotidyltransferase activity
Zm00001eb333770	8	6350786	6352192	1	0.272426	0.842122	0.557274	Dispensable Gene	Zea specific	protein binding
Zm00001eb337480	8	21287953	21288285	-1	0.232903	0.81617	0.524537	Dispensable Gene	Zea specific	uncharacterized
Zm00001eb351110	8	118049629	118050018	-1	0.176255	0.98497	0.580613	Dispensable Gene	Zea specific	metal ion binding, ligase activity, ubiquitin-protein transferase activity
Zm00001eb356390	8	139362173	139363224	-1	0.543657	0.673747	0.608702	Dispensable Gene	Zea specific	uncharacterized
Zm00001eb356470	8	139730292	139731705	-1	0.183116	0.952733	0.567925	Dispensable Gene	Zea specific	S-adenosylmethionine-dependent methyltransferase activity, eRF1 methyltransferase complex, protein methyltransferase activity, transferase activity, methyltransferase activity, methylation
Zm00001eb377330	9	22323579	22328071	-1	0.0895602	0.977288	0.533424	Dispensable Gene	Zea specific	GTPase activator activity, regulation of DNA-templated transcription, nucleus, DNA binding, DNA-binding transcription factor activity, membrane, DNA-templated transcription, ethylene-activated signaling pathway
Zm00001eb403990	9	160710811	160711423	1	0.0698239	0.943876	0.50685	Dispensable Gene	Zea specific	uncharacterized
Zm00001eb413970	10	66788911	66790842	-1	0.17219	0.956746	0.564468	Dispensable Gene	Zea specific	uncharacterized
Zm00001eb429640	10	141719087	141719779	-1	0.15051	0.931811	0.54116	Dispensable Gene	Zea specific	DNA binding, DNA-binding transcription factor activity, nucleus, regulation of DNA-templated transcription, regulation of developmental process
Zm00001eb044430	1	232277196	232278249	-1	0.308983	0.946304	0.627644	Near-Core Gene	Zea specific	protein binding
Zm00001eb045980	1	238182563	238182899	-1	0.241395	0.777396	0.509396	Near-Core Gene	Zea specific	uncharacterized
Zm00001eb085900	2	77136066	77136881	-1	0.29858	0.840297	0.569439	Near-Core Gene	Zea specific	uncharacterized
Zm00001eb114940	2	235051029	235051349	-1	0.213482	0.863878	0.53868	Near-Core Gene	Zea specific	regulation of DNA-templated transcription, DNA binding, DNA-binding transcription factor activity, nucleus, DNA-templated transcription
Zm00001eb192220	4	178636152	178636652	-1	0.170369	0.997475	0.583922	Near-Core Gene	Zea specific	uncharacterized
Zm00001eb210990	5	1756765	1758393	1	0.382956	0.977205	0.68008	Near-Core Gene	Zea specific	regulation of DNA-templated transcription, DNA binding
Zm00001eb272380	6	93961012	93962006	-1	0.59042	0.643578	0.616999	Near-Core Gene	Zea specific	uncharacterized
Zm00001eb283200	6	139644733	139655572	-1	0.850795	0.844151	0.847473	Near-Core Gene	Zea specific	defense response, ADP binding, defense response to other organism, response to other organism, NADP binding
Zm00001eb332140	7	185794493	185797905	1	0.0750189	0.983575	0.529297	Near-Core Gene	Zea specific	hydrolase activity, RNA binding
Zm00001eb405080	10	1413482	1414189	1	0.259443	0.961576	0.610509	Near-Core Gene	Zea specific	DNA-binding transcription factor activity, nucleus, sequence-specific DNA binding, regulation of DNA-templated transcription, lipid metabolic process, fatty acid metabolic process, fatty acid biosynthetic process, oxidoreductase activity, acyl-[acyl-carrier-protein] desaturase activity
Zm00001eb405850	10	2815397	2821166	1	0.0595483	0.836396	0.447972	Near-Core Gene	Zea specific	ATP binding, protein kinase activity, protein phosphorylation, kinase activity, phosphorylation, protein serine/threonine kinase activity, multicellular organism development, transferase activity, nucleotide binding
Zm00001eb406470	10	4281939	4282830	1	0.379236	0.855093	0.617165	Near-Core Gene	Zea specific	uncharacterized
Zm00001eb013770	1	46048454	46049926	1	0.328645	0.820593	0.574619	Private Gene	Zea specific	uncharacterized
