## Supplemental Table 2 for "Fishing for a reelGene: evaluating gene models with evolution and machine learning"

### Sheet: Sheet1
Gene	Transcript	mRNAScore	ProteinScore	average	class	Subgenome	number_genome_presence	transcriptConservation
chloroplastic
Zm00001eb194590	Zm00001eb194590_T001	0.86864	0.99108	0.92986	Core Gene	M2	26	Outside zea
Zm00001eb039100	Zm00001eb039100_T001	0.185789	0.031363	0.108576	Dispensable Gene	NA	3	Outside zea
Zm00001eb039120	Zm00001eb039120_T001	0.062733	0.444081	0.253407	Dispensable Gene	NA	3	Outside zea
Zm00001eb039130	Zm00001eb039130_T001	0.191191	0.494454	0.342822	Dispensable Gene	NA	2	Outside zea
Zm00001eb039140	Zm00001eb039140_T001	0.113803	0.567839	0.340821	Dispensable Gene	NA	3	Outside zea
Zm00001eb039150	Zm00001eb039150_T001	0.50272	0.639675	0.571197	Dispensable Gene	NA	3	Outside zea
Zm00001eb039160	Zm00001eb039160_T001	0.360434	0.343196	0.351815	Dispensable Gene	NA	3	Outside zea
Zm00001eb039170	Zm00001eb039170_T001	0.0156787	0.370559	0.193119	Dispensable Gene	NA	3	Outside zea
Zm00001eb039180	Zm00001eb039180_T001	0.384387	0.142169	0.263278	Dispensable Gene	NA	3	Outside zea
Zm00001eb097370	Zm00001eb097370_T001	0.254542	0.249386	0.251964	Dispensable Gene	NA	7	Outside zea
Zm00001eb097380	Zm00001eb097380_T001	0.338742	0.0293959	0.184069	Dispensable Gene	NA	7	Outside zea
Zm00001eb226410	Zm00001eb226410_T001	0.0458069	0.298817	0.172312	Dispensable Gene	NA	19	Outside zea
Zm00001eb226420	Zm00001eb226420_T001	0.251838	0.0501929	0.151015	Dispensable Gene	NA	18	Outside zea
Zm00001eb255890	Zm00001eb255890_T001	0.0683282	0.0974913	0.0829098	Dispensable Gene	NA	12	Outside zea
Zm00001eb255930	Zm00001eb255930_T001	0.155662	0.0267912	0.0912264	Dispensable Gene	NA	10	Outside zea
Zm00001eb255940	Zm00001eb255940_T001	0.530437	0.160822	0.345629	Dispensable Gene	NA	12	Outside zea
mitochondrial
Zm00001eb041770	Zm00001eb041770_T001	0.98081	0.995097	0.987953	Core Gene	NA	26	Outside zea
Zm00001eb041770	Zm00001eb041770_T002	0.981215	0.985272	0.983244	Core Gene	NA	26	Outside zea
Zm00001eb047740	Zm00001eb047740_T001	0.981098	0.993143	0.98712	Core Gene	M1	26	Outside zea
Zm00001eb047740	Zm00001eb047740_T002	0.97131	0.984375	0.977843	Core Gene	M1	26	Outside zea
Zm00001eb105230	Zm00001eb105230_T001	0.978222	0.909325	0.943773	Core Gene	M2	26	Outside zea
Zm00001eb105230	Zm00001eb105230_T003	0.986868	0.99594	0.991404	Core Gene	M2	26	Outside zea
Zm00001eb105230	Zm00001eb105230_T004	0.985025	0.99594	0.990483	Core Gene	M2	26	Outside zea
Zm00001eb105230	Zm00001eb105230_T005	0.981044	0.952709	0.966877	Core Gene	M2	26	Outside zea
Zm00001eb105250	Zm00001eb105250_T001	0.162108	0.0592406	0.110674	Core Gene	M2	26	Outside zea
Zm00001eb124020	Zm00001eb124020_T001	0.845284	0.85326	0.849272	Core Gene	NA	26	Outside zea
Zm00001eb124020	Zm00001eb124020_T002	0.92313	0.894394	0.908762	Core Gene	NA	26	Outside zea
Zm00001eb124020	Zm00001eb124020_T003	0.872377	0.843367	0.857872	Core Gene	NA	26	Outside zea
Zm00001eb124020	Zm00001eb124020_T004	0.790412	0.85326	0.821836	Core Gene	NA	26	Outside zea
Zm00001eb124020	Zm00001eb124020_T005	0.0642601	0.716084	0.390172	Core Gene	NA	26	Outside zea
Zm00001eb203600	Zm00001eb203600_T001	0.877407	0.983241	0.930324	Core Gene	M2	26	Outside zea
Zm00001eb203600	Zm00001eb203600_T002	0.965669	0.983241	0.974455	Core Gene	M2	26	Outside zea
Zm00001eb203600	Zm00001eb203600_T003	0.969441	0.851578	0.91051	Core Gene	M2	26	Outside zea
Zm00001eb203600	Zm00001eb203600_T004	0.80068	0.866604	0.833642	Core Gene	M2	26	Outside zea
Zm00001eb260890	Zm00001eb260890_T001	0.932584	0.947907	0.940245	Core Gene	M1	26	Outside zea
Zm00001eb260890	Zm00001eb260890_T002	0.980582	0.947907	0.964244	Core Gene	M1	26	Outside zea
Zm00001eb260890	Zm00001eb260890_T003	0.982812	0.947907	0.965359	Core Gene	M1	26	Outside zea
Zm00001eb268200	Zm00001eb268200_T001	0.984372	0.836255	0.910313	Core Gene	NA	26	Outside zea
Zm00001eb278180	Zm00001eb278180_T001	0.976006	0.994184	0.985095	Core Gene	NA	26	Outside zea
Zm00001eb426330	Zm00001eb426330_T001	0.971641	0.993374	0.982507	Core Gene	M2	26	Outside zea
Zm00001eb426330	Zm00001eb426330_T002	0.837615	0.951307	0.894461	Core Gene	M2	26	Outside zea
Zm00001eb105230	Zm00001eb105230_T002	0.0841391	0.875125	0.479632	Core Gene	M2	26	Maize specific
Zm00001eb039090	Zm00001eb039090_T001	0.0617781	0.444081	0.25293	Dispensable Gene	NA	3	Outside zea
Zm00001eb039120	Zm00001eb039120_T001	0.062733	0.444081	0.253407	Dispensable Gene	NA	3	Outside zea
Zm00001eb039130	Zm00001eb039130_T001	0.191191	0.494454	0.342822	Dispensable Gene	NA	2	Outside zea
Zm00001eb039140	Zm00001eb039140_T001	0.113803	0.567839	0.340821	Dispensable Gene	NA	3	Outside zea
Zm00001eb039150	Zm00001eb039150_T001	0.50272	0.639675	0.571197	Dispensable Gene	NA	3	Outside zea
Zm00001eb039190	Zm00001eb039190_T001	0.367098	0.0298217	0.19846	Dispensable Gene	NA	3	Outside zea
Zm00001eb039200	Zm00001eb039200_T001	0.301544	0.52583	0.413687	Dispensable Gene	NA	3	Outside zea
Zm00001eb085020	Zm00001eb085020_T001	0.130779	0.0177568	0.0742676	Dispensable Gene	NA	6	Outside zea
Zm00001eb097370	Zm00001eb097370_T001	0.254542	0.249386	0.251964	Dispensable Gene	NA	7	Outside zea
Zm00001eb105260	Zm00001eb105260_T001	0.069708	0.15339	0.111549	Dispensable Gene	NA	5	Outside zea
Zm00001eb105270	Zm00001eb105270_T001	0.284689	0.4302	0.357444	Dispensable Gene	NA	6	Outside zea
Zm00001eb126090	Zm00001eb126090_T001	0.424612	0.182383	0.303497	Dispensable Gene	NA	4	Outside zea
Zm00001eb126110	Zm00001eb126110_T001	0.2855	0.195045	0.240272	Dispensable Gene	NA	2	Outside zea
Zm00001eb181640	Zm00001eb181640_T001	0.285085	0.112091	0.198588	Dispensable Gene	NA	21	Outside zea
Zm00001eb187470	Zm00001eb187470_T001	0.22012	0.103146	0.161633	Dispensable Gene	NA	5	Outside zea
Zm00001eb187480	Zm00001eb187480_T001	0.136513	0.492476	0.314494	Dispensable Gene	NA	5	Outside zea
Zm00001eb187500	Zm00001eb187500_T001	0.125146	0.126598	0.125872	Dispensable Gene	NA	5	Outside zea
Zm00001eb187520	Zm00001eb187520_T001	0.457375	0.0351129	0.246244	Dispensable Gene	NA	4	Outside zea
Zm00001eb255890	Zm00001eb255890_T001	0.0683282	0.0974913	0.0829098	Dispensable Gene	NA	12	Outside zea
Zm00001eb255920	Zm00001eb255920_T001	0.268349	0.128165	0.198257	Dispensable Gene	NA	9	Outside zea
Zm00001eb255930	Zm00001eb255930_T001	0.155662	0.0267912	0.0912264	Dispensable Gene	NA	10	Outside zea
Zm00001eb271610	Zm00001eb271610_T001	0.0676762	0.182059	0.124868	Dispensable Gene	NA	7	Outside zea
Zm00001eb372930	Zm00001eb372930_T001	0.134934	0.0262378	0.0805861	Dispensable Gene	NA	3	Outside zea
Zm00001eb380210	Zm00001eb380210_T001	0.222951	0.870339	0.546645	Dispensable Gene	NA	9	Outside zea
Zm00001eb380730	Zm00001eb380730_T001	0.373532	0.0210186	0.197275	Dispensable Gene	NA	16	Outside zea
Zm00001eb384400	Zm00001eb384400_T001	0.063866	0.0221103	0.0429881	Dispensable Gene	NA	3	Outside zea
Zm00001eb384430	Zm00001eb384430_T001	0.216629	0.280544	0.248587	Dispensable Gene	NA	3	Outside zea
Zm00001eb384470	Zm00001eb384470_T001	0.0886198	0.0262378	0.0574288	Dispensable Gene	NA	3	Outside zea
Zm00001eb384490	Zm00001eb384490_T001	0.241752	0.284093	0.262923	Dispensable Gene	NA	3	Outside zea
Zm00001eb384510	Zm00001eb384510_T001	0.0844034	0.375229	0.229816	Dispensable Gene	NA	3	Outside zea
Zm00001eb384540	Zm00001eb384540_T001	0.24329	0.272366	0.257828	Dispensable Gene	NA	3	Outside zea
Zm00001eb384560	Zm00001eb384560_T001	0.0759416	0.27699	0.176466	Dispensable Gene	NA	3	Outside zea
Zm00001eb385930	Zm00001eb385930_T001	0.343601	0.0974661	0.220534	Dispensable Gene	NA	2	Outside zea
Zm00001eb412340	Zm00001eb412340_T001	0.140133	0.0161836	0.0781585	Dispensable Gene	NA	23	Outside zea
Zm00001eb418100	Zm00001eb418100_T001	0.0241274	0.319025	0.171576	Dispensable Gene	NA	4	Outside zea
Zm00001eb419650	Zm00001eb419650_T001	0.188809	0.0357413	0.112275	Dispensable Gene	NA	18	Outside zea
Zm00001eb419660	Zm00001eb419660_T001	0.286844	0.108538	0.197691	Dispensable Gene	NA	14	Outside zea
Zm00001eb086120	Zm00001eb086120_T001	0.184844	0.36655	0.275697	Dispensable Gene	NA	23	Maize specific
Zm00001eb238260	Zm00001eb238260_T001	0.170101	0.0879982	0.129049	Dispensable Gene	NA	15	Maize specific
Zm00001eb086130	Zm00001eb086130_T001	0.451417	0.31531	0.383364	Dispensable Gene	NA	22	Zea segregating
Zm00001eb181630	Zm00001eb181630_T001	0.0668955	0.397688	0.232292	Dispensable Gene	NA	22	Zea segregating
Zm00001eb269980	Zm00001eb269980_T001	0.366172	0.157602	0.261887	Dispensable Gene	NA	2	Zea segregating
Zm00001eb278190	Zm00001eb278190_T001	0.321064	0.157602	0.239333	Dispensable Gene	NA	8	Zea segregating
Zm00001eb384520	Zm00001eb384520_T001	0.283892	0.467547	0.375719	Dispensable Gene	NA	2	Zea segregating
Zm00001eb407410	Zm00001eb407410_T001	0.16537	0.231955	0.198662	Dispensable Gene	NA	16	Zea segregating
Zm00001eb133570	Zm00001eb133570_T001	0.764059	0.992976	0.878517	Near-Core Gene	NA	24	Outside zea
Zm00001eb133570	Zm00001eb133570_T002	0.763071	0.976161	0.869616	Near-Core Gene	NA	24	Outside zea
Zm00001eb133570	Zm00001eb133570_T003	0.584361	0.995763	0.790062	Near-Core Gene	NA	24	Outside zea
Zm00001eb382940	Zm00001eb382940_T001	0.485884	0.395971	0.440927	Near-Core Gene	NA	24	Outside zea
Zm00001eb405880	Zm00001eb405880_T001	0.689281	0.8885	0.788891	Near-Core Gene	NA	25	Outside zea
Zm00001eb405880	Zm00001eb405880_T002	0.724268	0.590392	0.65733	Near-Core Gene	NA	25	Outside zea
Zm00001eb405880	Zm00001eb405880_T003	0.705713	0.421517	0.563615	Near-Core Gene	NA	25	Outside zea
Zm00001eb405880	Zm00001eb405880_T004	0.967497	0.871755	0.919626	Near-Core Gene	NA	25	Outside zea
Zm00001eb405880	Zm00001eb405880_T005	0.931526	0.871755	0.90164	Near-Core Gene	NA	25	Outside zea
Zm00001eb405880	Zm00001eb405880_T006	0.606266	0.945687	0.775977	Near-Core Gene	NA	25	Outside zea
Zm00001eb405880	Zm00001eb405880_T007	0.3058	0.387159	0.34648	Near-Core Gene	NA	25	Outside zea
Zm00001eb407390	Zm00001eb407390_T001	0.961615	0.877695	0.919655	Near-Core Gene	NA	25	Outside zea
Zm00001eb407440	Zm00001eb407440_T001	0.947395	0.753155	0.850275	Near-Core Gene	NA	25	Outside zea
Zm00001eb407440	Zm00001eb407440_T002	0.930527	0.893256	0.911891	Near-Core Gene	NA	25	Outside zea
Zm00001eb431700	Zm00001eb431700_T001	0.954816	0.993778	0.974297	Near-Core Gene	M2	25	Outside zea
Zm00001eb384380	Zm00001eb384380_T001	0.333114	0.467547	0.40033	Private Gene	NA	1	Zea segregating
